# Meiotic null *MSH2* and *SGS1* alleles in *S. cerevisiae* x *S. uvarum* hybrids result in near-haploid offspring with mixed parental chromosomal inheritance

**DOI:** 10.1101/2025.06.02.657486

**Authors:** Taylor K. Wang, Maitreya J. Dunham

**Author notes:** Correspondence to: Maitreya J Dunham.

## Abstract

In the natural world, genetic isolation between closely related species is often maintained by direct F1 hybrid sterility or hybrid breakdown in subsequent generations. This phenomenon is also observed in microorganisms within species of the *Saccharomyces* clade, including the model organism *Saccharomyces cerevisiae*. Members of *Saccharomyces* intermate and historical hybridization events have left genomic footprints, but these hybrids are themselves sterile and produce very few viable offspring. Previous work suggests a main cause of F1 hybrid sterility is the action of mismatch repair machinery. The sequence divergence between two parent *Saccharomyces* species—from ∼10% to ∼20%—is recognized by the cell as an aberrant attempt to recombine nonhomologous chromosomes during meiosis I, leading to massive nondisjunction and aneuploidy. Deletion of mismatch repair machinery improves fertility in hybrids of *S. cerevisiae* and its sister species *S. paradoxus* but leads to increased mutation accumulation during normal mitotic growth. To overcome this drawback, conditional alleles that specifically repress expression of mismatch repair machinery and the RecQ helicase *SGS1—*a major regulator of mitotic and meiotic recombination—during meiosis have been applied in *S. cerevisiae* x *S. paradoxus* hybrids with success. Here, we describe the application of the meiotic null system to a different hybrid: *S. cerevisiae* x *S. uvarum*. The system does not increase hybrid fertility likely due to increased sequence divergence and chromosomal translocations, but mass spore recovery and flow cytometry enable the recovery of near-haploid offspring which inherit an assortment of parental chromosomes. *S. uvarum* chromosomes which have undergone translocations since *S. cerevisiae* divergence were found to be co-inherited in viable progeny. Strikingly, these viable near-haploid hybrid offspring predominantly inherited Chr XII—carrying the critical rDNA repeat array—from the *S. uvarum* parent. These populations of mixed hybrid genomes can be leveraged in phenotypic studies to further understand the effects of hybrid genomes on organismal fitness.
