## Supplemental table 1 for "Meiotic null *MSH2* and *SGS1* alleles in *S. cerevisiae* x *S. uvarum* hybrids result in near-haploid offspring with mixed parental chromosomal inheritance"

### Sheet: Sheet1
YMD	Original strain name	Species	Mating type	Genotype
YMD895	NA	S. cerevisiae	Matα	can1Δ::STE2-Sp_his5 lyp1Δ his3-Δ1 leu2Δ-0 ura3Δ-0 met5Δ-0 LYS2
YMD4939	YTW8	S. uvarum	Mata/α	hoΔ::HisG/hoΔ::HisG LYS2/lys2Δ his3Δ-1/his3Δ-1
YMD4942	MSH2 SGS1	S. cerevisiae x S. uvarum hybrid	Mata/α	can1Δ::STE2-Sp_his5/CAN1 lyp1D/LYP1 his3-delta1/his3-delta1 leu2D0/LEU2 ura3Δ-0/ura3Δ-0 met5Δ-0/MET5 LYS2+
YMD4947	pCLB2-MSH2 pCLB2-SGS1 clone 1	S. cerevisiae x S. uvarum hybrid	Mata/α	can1Δ::STE2-Sp_his5/CAN1 lyp1Δ/LYP1 his3Δ-1 leu2Δ-0/LEU2 ura3Δ-0/URA3 met5Δ-0/MET5 LYS2/lys2 pCLB2-MSH2::NatMX pCLB2-SGS1::KanMX
YMD4948	pCLB2-MSH2 pCLB2-SGS1 clone 2	S. cerevisiae x S. uvarum hybrid	Mata/α	can1Δ::STE2-Sp_his5/CAN1 lyp1Δ/LYP1 his3Δ-1 leu2Δ-0/LEU2 ura3Δ-0/URA3 met5Δ-0/MET5 LYS2/lys2 pCLB2-MSH2::NatMX pCLB2-SGS1::KanMX
MD PLATE 530 B8	YTW125_c1	S. cerevisiae x S. uvarum hybrid offspring
MD PLATE 530 B10	YTW125_c3	S. cerevisiae x S. uvarum hybrid offspring
MD PLATE 530 E3	YTW164_c1	S. cerevisiae x S. uvarum hybrid offspring
MD PLATE 530 E5	YTW164_c3	S. cerevisiae x S. uvarum hybrid offspring
MD PLATE 530 E6	YTW164_c4	S. cerevisiae x S. uvarum hybrid offspring
MD PLATE 530 F4	YTW164_c6	S. cerevisiae x S. uvarum hybrid offspring
MD PLATE 530 F5	YTW164_c7	S. cerevisiae x S. uvarum hybrid offspring
MD PLATE 530 F6	YTW164_c8	S. cerevisiae x S. uvarum hybrid offspring
MD PLATE 530 F11	YTW164_c13	S. cerevisiae x S. uvarum hybrid offspring
MD PLATE 530 G3	YTW165_c1	S. cerevisiae x S. uvarum hybrid offspring
MD PLATE 530 G4	YTW165_c2	S. cerevisiae x S. uvarum hybrid offspring
MD PLATE 530 G5	YTW165_c3	S. cerevisiae x S. uvarum hybrid offspring
MD PLATE 530 G7	YTW165_c5	S. cerevisiae x S. uvarum hybrid offspring
MD PLATE 530 G8	YTW165_c6	S. cerevisiae x S. uvarum hybrid offspring
MD PLATE 530 G10	YTW165_c8	S. cerevisiae x S. uvarum hybrid offspring
MD PLATE 530 G12	YTW165_c10	S. cerevisiae x S. uvarum hybrid offspring
MD PLATE 530 H2	YTW165_c12	S. cerevisiae x S. uvarum hybrid offspring
MD PLATE 530 H3	YTW165_c13	S. cerevisiae x S. uvarum hybrid offspring
